# Uncovering putative neural mechanisms of neurotherapeutic impacts on EEG using the Human Neocortical Neurosolver

**DOI:** 10.64898/2026.04.11.717895

**Authors:** Nicholas Tolley, David W. Zhou, Austin E. Soplata, Dylan S. Daniels, Katharina Duecker, Carolina Fernandez Pujol, Joyce Gao, Stephanie R. Jones

## Abstract

A key barrier to developing effective drugs for disorders of the central nervous system (CNS) is understanding their impact on neural circuits. This protocol demonstrates how physics-based neural simulations can be used to interpret electrophysiological biomarkers of neurotherapeutics, providing a mechanistically grounded approach to the development of neurotherapeutics.

**LONG ABSTRACT:** Electroencephalography (EEG) and electrophysiology methods provide millisecond resolution biomarkers for central nervous system disorders and are used to assess treatment-related effects. However, lack of understanding about the neural mechanisms generating such biomarkers impedes the development of diagnostics and therapeutics based on these signals. The Human Neocortical Neurosolver (HNN) is an open-source biophysical modeling software that connects localized EEG biomarkers to their multi-scale neural generators. This protocol demonstrates a hypothesis-driven workflow using HNN to test possible neural mechanisms of neurotherapy-induced EEG biomarkers by optimizing parameters to achieve a fit between simulated and empirical current source waveforms. Corresponding multi-scale cell- and circuit-level activity can then be visualized and quantified, providing validation targets for model predictions in follow up empirical studies. An example is provided which shows how to examine the generating mechanisms of the early event-related potential (ERP) components of an auditory evoked response (P1, N1 and P2) and to assess changes following neural circuit modification due to neurotherapeutic administration. This protocol demonstration enables scientists to design simulation experiments to develop testable predictions on how EEG biomarkers reflect neural circuit mechanisms of example therapeutics. A similar protocol can be applied to study disease mechanisms or other therapies.
