## Supplemental Table 1 for "Uncovering putative neural mechanisms of neurotherapeutic impacts on EEG using the Human Neocortical Neurosolver"

### Sheet: Sheet1
Neuroimaging
electroencephalography	EEG
magnetoencephalography	MEG
local field potential	LFP
current source density	CSD
event related potential	ERP
magnetic resonance imaging	MRI
difussion tensor imaging	DTI
minimum norm estimate	MNE
Statistics and machine learning
posterior predictive check	PPC
simulation based inference	SBI
sequential neural posterior estimation	SNPE
covariance matrix adaption evolutionary strategy	CMA-ES
constrained optimization by linear approximation	COBYLA
Software
Human Neocortical Neurosolver	HNN
Dynamic Causal Modeling	DCM
The Virtual Brain	TVB
graphical user interface	GUI
Neuroscience terms
muscarinic potassium (channel)	Km (channel)
layer 5 (neuron)	L5 (neuron)
layer 2/3 (neuron)	L2/3 (neuron)
central nervous system	CNS
Industry and regulatory terms
Food and Drug Administration	FDA
National Institutes of Health	NIH
Biomarkers, EndpointS, and other Tools	BEST
Research and Development	R&D
Computational Modeling and Simulation	CM&S
Verification, Validation, and Uncertainty Quantification	VVUQ
